# The GENOMES UNCOUPLED1 protein has an ancient, highly conserved role in chloroplast gene expression but not in retrograde signalling

**DOI:** 10.1101/2022.02.25.481377

**Authors:** Suvi Honkanen, Ian Small

## Abstract

- The pentatricopeptide repeat protein GENOMES UNCOUPLED1 (GUN1) is required for chloroplast-to-nucleus signalling in response to plastid stress during chloroplast development in *Arabidopsis thaliana* but its exact molecular function remains unknown.
- We analysed GUN1 sequences in land plants and streptophyte algae. We tested functional conservation by complementation of the *Arabidopsis gun1* mutant with *GUN1* genes from the streptophyte alga *Coleochate orbicularis* or the liverwort *Marchantia polymorpha.* We also analysed the transcriptomes of *M. polymorpha gun1* knock-out mutant lines during chloroplast development.
- GUN1 evolved within the streptophyte algal ancestors of land plants and is highly conserved among land plants but missing from the *Rafflesiaceae* that lack chloroplast genomes. GUN1 genes from *C. orbicularis* and *M. polymorpha* restore chloroplast retrograde signalling and suppress the cold-sensitive phenotype of the *Arabidopsis gun1* mutant. However, GUN1 is not required for chloroplast retrograde signalling in the liverwort *M. polymorpha*.
- Our findings suggest that GUN1 is an ancient protein that evolved within the streptophyte algal ancestors of land plants before the first plants colonised land more than 470 million years ago. Its primary role is likely to be in chloroplast gene expression and its role in chloroplast retrograde signalling probably evolved more recently.
