## Supplementary material for "The GENOMES UNCOUPLED1 protein has an ancient, highly conserved role in chloroplast gene expression but not in retrograde signalling": Table S1

### Sheet: Sheet1
Supporting information Table 1. List of primers used
Primer name	Primer sequence (5'-3')	Primer description	reference
pro AtGUN1 gib F	atcggggaaattcgagctGTTTGCAGTTTCAATTTCACTCCA	Amplify AtGUN1 promoter and transit peptide for complementation constructs
term AtGUN1 gib R	ccagtgccaagcttgggtACATAAAAATGAGAGGAAGGAGAAGA	Amplify AtGUN1 terminator for complementation constructs
tp AtGUN1 Mp gib R	cgcactgagATCGGATTTTGGGGTTTGGAGA	Amplify AtGUN1 promoter and transit peptide for complementation constructs
tp AtGUN1 Co gib R	GGCGAAAAGTTAGGAGGTTGTG	Amplify AtGUN1 promoter and transit peptide for complementation constructs
CDS MpGUN1 At gib F	aaatccgatCTCAGTGCGGAGTTTTGTGG	Amplify MpGUN1 CDS for complementation constructs
CDS MpGUN1 At gib R	tacactaagCTATGGGGGTTGCAGTGACA	Amplify MpGUN1 CDS for complementation constructs
term AtGUN1 Mp gib F	cccccatagCTTAGTGTATGATGTAAAAGT	Amplify AtGUN1 terminator for complementation constructs
term AtGUN1 Co gib F	GGCTGGGCTTTACATGACTTAGTGTATGATGTAAAAGTAAAACA	Amplify AtGUN1 terminator for complementation constructs
LBb1.3	ATTTTGCCGATTTCGGAAC	genotyping of gun1 T-DNA insertion line SAIL_ 290_D09
SAIL_280_D09 LP	ATGCTGCATATCAGATTTCGG	genotyping of gun1 T-DNA insertion line SAIL_ 290_D09
SAIL_280_D09 RP	GTGGGTTCTGCTGTTTCTTTG	genotyping of gun1 T-DNA insertion line SAIL_ 290_D09
MpGUN1 CRISPR 1-1 F	CTCGTCAACAACGCGCAATCCCGA	oligo for cloning CRISPR protospacer sequences
MpGUN1 CRISPR 1-1 R	AAACTCGGGATTGCGCGTTGTTGA	oligo for cloning CRISPR protospacer sequences
MpGUN1 CRISPR 1-2 F	CTCGTTTGCTGAAATGCAGCGCCG	oligo for cloning CRISPR protospacer sequences
MpGUN1 CRISPR 1-2 R	AAACCGGCGCTGCATTTCAGCAAA	oligo for cloning CRISPR protospacer sequences
MpGUN1 CRISPR 2-1 F	CTCGGCGACACAGAGAAGCTAGCG	oligo for cloning CRISPR protospacer sequences
MpGUN1 CRISPR 2-1 R	AAACCGCTAGCTTCTCTGTGTCGC	oligo for cloning CRISPR protospacer sequences
MpGUN1 CRISPR 2-2 F	CTCGCCTAGAACTGTGCACACGGA	oligo for cloning CRISPR protospacer sequences
MpGUN1 CRISPR 2-2 R	AAACTCCGTGTGCACAGTTCTAGG	oligo for cloning CRISPR protospacer sequences
MpGUN1 F1	GCGTCGAGGACTTCCCTTAT	genotyping of Mpgun1 V1 CRISPR knock-out lines
MpGUN1 R1	GCCTGATCAAAACAGCCAAT	genotyping of Mpgun1 V1 CRISPR knock-out lines
MpGUN1 F2	TCTCATTTGCCTTTGTGACG	genotyping of Mpgun1 V2 CRISPR knock-out lines
MpGUN1 R2	ACATACACGCATGCGACACT	genotyping of Mpgun1 V2 CRISPR knock-out lines
AtPDF2 F	TAACGTGGCCAAAATGATGC	A. thaliana qPCR reference gene	Breuninger et al., 2016
AtPDF2 R	GTTCTCCACAACCGCTTGGT	A. thaliana qPCR reference gene	Breuninger et al., 2016
AtUBQ10 F	GGCCTTGTATAATCCCTGATGAATAAG	A. thaliana qPCR reference gene	Breuninger et al., 2016
AtUBQ10 R	AAAGAGATAACAGGAACGGAAACATAG	A. thaliana qPCR reference gene	Breuninger et al., 2016
AtLHCB1.2 F	AGGCTACAGAGTCGCAGGAAAT	A. thaliana qPCR	Zhao et al., 2018
AtLHCB1.2 R	TCTCTATCGGTCCCTTACCAGTG	A. thaliana qPCR	Zhao et al., 2018
AtLHCB2.2 F	TTGACCCGCTTTATCCCG	A. thaliana qPCR	Zhao et al., 2018
AtLHCB2.2 R	AGGCGTTGTTAGCCACAGG	A. thaliana qPCR	Zhao et al., 2018
AtCA1 F	GACTTTCAGCCAGGAGATGCC	A. thaliana qPCR	Zhao et al., 2018
AtCA1 R	TAAGGTGTAAGACCGCGTATTCA	A. thaliana qPCR	Zhao et al., 2018
AtCP12 F	AGCCGATTAAAGCAGCACCG	A. thaliana qPCR	Zhao et al., 2018
AtCP12 R	GCTAAGTTCTTCAACCTCGTCCC	A. thaliana qPCR	Zhao et al., 2018
MpEF1a qPCR F	CCGAGATCCTGACCAAGG	M. polymorpha qPCR reference gene	Saint-Marcoux et al., 2015
MpEF1a qPCR R	GAGGTGGGTACTCAGCGAAG	M. polymorpha qPCR reference gene	Saint-Marcoux et al., 2015
MpACT7 qPCR F	AGGCATCTGGTATCCACGAG	M. polymorpha qPCR reference gene	Saint-Marcoux et al., 2015
MpACT7 qPCR R	ACATGGTCGTTCCTCCAGAC	M. polymorpha qPCR reference gene	Saint-Marcoux et al., 2015
MpLHCB2 qPCR F	ACTACGACGGGTCTTCGTGA	M. polymorpha qPCR
MpLHCB2 qPCR R	GGGCGAGACCACTATACCAC	M. polymorpha qPCR
MpRBCS qPCR F	TGGAGGACTTGAATCTGCTCT	M. polymorpha qPCR
MpRBCS qPCR R	GCTTGATGGGACGAAGATGT	M. polymorpha qPCR
MpFBPase qPCR F	AAAGACGGGACATCCATCTG	M. polymorpha qPCR
MpFBPase qPCR R	CGTCTTCACTGCAGGATCG	M. polymorpha qPCR
