## Supplementary material for "The GENOMES UNCOUPLED1 protein has an ancient, highly conserved role in chloroplast gene expression but not in retrograde signalling": Table S4

### Sheet: wt_spec_vs_control_up
Identifier	Type	Log2-Enrichment Fold	P-Value	Subset Ratio	Description	Best Hierarchical
GO:0009081	BP	2.86	0.00028569	0.0155	branched-chain amino acid metabolic process	1
GO:0006551	BP	3.35	0.00086932	0.0108	leucine metabolic process	1
GO:0051259	BP	1.93	0.013291	0.0216	protein oligomerization	1
GO:0004620	MF	2.51	0.0017426	0.0155	phospholipase activity	1
GO:0016298	MF	2.05	0.0035601	0.0201	lipase activity	0

### Sheet: wt_spec_vs_control_down
Identifier	Type	Log2-Enrichment Fold	P-Value	Subset Ratio	Description	Best Hierarchical
GO:0019904	MF	2.45	5.8089e-17	0.0408	protein domain specific binding	1
GO:0008017	MF	2.19	4.9775e-11	0.034	microtubule binding	1
GO:0016168	MF	2.89	2.3445e-10	0.0193	chlorophyll binding	1
GO:0015631	MF	1.93	6.9831e-09	0.0351	tubulin binding	0
GO:0008092	MF	1.54	5.3366e-06	0.0374	cytoskeletal protein binding	0
GO:0005515	MF	0.3	0.0001102	0.4054	protein binding	0
GO:0005524	MF	0.59	0.00012416	0.1506	ATP binding	1
GO:0035639	MF	0.53	0.00028169	0.1665	purine ribonucleoside triphosphate binding	0
GO:0046906	MF	1.27	0.0004061	0.0385	tetrapyrrole binding	0
GO:0032559	MF	0.56	0.0004246	0.1518	adenyl ribonucleotide binding	0
GO:0030554	MF	0.55	0.00045196	0.1518	adenyl nucleotide binding	0
GO:0046982	MF	1.65	0.00066436	0.0238	protein heterodimerization activity	1
GO:0032555	MF	0.5	0.00084444	0.1676	purine ribonucleotide binding	0
GO:0017076	MF	0.5	0.00089345	0.1676	purine nucleotide binding	0
GO:0032553	MF	0.49	0.001229	0.1687	ribonucleotide binding	0
GO:0003777	MF	1.87	0.001475	0.0181	microtubule motor activity	1
GO:0000166	MF	0.45	0.0015955	0.188	nucleotide binding	0
GO:1901265	MF	0.45	0.0015955	0.188	nucleoside phosphate binding	0
GO:0097367	MF	0.48	0.0020376	0.171	carbohydrate derivative binding	0
GO:0036094	MF	0.43	0.0025869	0.1982	small molecule binding	0
GO:0005488	MF	0.15	0.0052017	0.6546	binding	0
GO:0003677	MF	0.62	0.0054967	0.1019	DNA binding	1
GO:0003774	MF	1.74	0.0056848	0.0181	motor activity	0
GO:0005507	MF	1.16	0.0095706	0.034	copper ion binding	1
GO:0043167	MF	0.29	0.019668	0.2809	ion binding	0
GO:1901363	MF	0.25	0.030556	0.3386	heterocyclic compound binding	0
GO:0097159	MF	0.25	0.03561	0.3386	organic cyclic compound binding	0
GO:0015979	BP	1.95	6.6574e-23	0.0815	photosynthesis	1
GO:0006260	BP	2.35	2.3082e-21	0.0555	DNA replication	1
GO:0006259	BP	1.44	3.1367e-18	0.111	DNA metabolic process	0
GO:0009765	BP	2.87	3.606e-18	0.0328	photosynthesis, light harvesting	1
GO:0007049	BP	1.54	4.348e-16	0.0895	cell cycle	1
GO:0022402	BP	1.57	1.97e-14	0.0781	cell cycle process	1
GO:0009768	BP	3.12	8.1031e-14	0.0215	photosynthesis, light harvesting in photosystem I	1
GO:0019684	BP	1.94	1.3653e-13	0.0521	photosynthesis, light reaction	0
GO:0010218	BP	2.26	4.664e-13	0.0385	response to far red light	1
GO:0006091	BP	1.51	1.7914e-12	0.0736	generation of precursor metabolites and energy	0
GO:0009769	BP	3.26	4.3117e-12	0.017	photosynthesis, light harvesting in photosystem II	1
GO:0000278	BP	1.79	1.8415e-10	0.0476	mitotic cell cycle	1
GO:0006261	BP	2.26	2.1736e-10	0.0317	DNA-dependent DNA replication	0
GO:0010114	BP	2.04	3.4949e-10	0.0374	response to red light	1
GO:1903047	BP	1.84	3.9058e-10	0.0442	mitotic cell cycle process	1
GO:0009987	BP	0.27	6.8272e-10	0.6602	cellular process	0
GO:0009409	BP	1.22	1.5247e-09	0.0849	response to cold	1
GO:0009637	BP	1.92	2.4385e-09	0.0385	response to blue light	1
GO:1903428	BP	3.07	4.0455e-09	0.0159	positive regulation of reactive oxygen species biosynthetic process	1
GO:0006270	BP	3.15	5.1058e-09	0.0147	DNA replication initiation	1
GO:2000379	BP	2.92	1.0827e-08	0.017	positive regulation of reactive oxygen species metabolic process	0
GO:0044763	BP	0.43	1.6079e-08	0.3805	single-organism cellular process	0
GO:0007017	BP	1.66	2.0073e-08	0.0453	microtubule-based process	1
GO:0009645	BP	2.62	2.078e-08	0.0204	response to low light intensity stimulus	1
GO:0050896	BP	0.4	3.8725e-08	0.402	response to stimulus	0
GO:0009314	BP	0.92	5.2812e-08	0.1178	response to radiation	0
GO:0071103	BP	2.12	6.6648e-08	0.0283	DNA conformation change	1
GO:0071840	BP	0.57	6.9565e-08	0.2446	cellular component organization or biogenesis	0
GO:0000280	BP	1.75	1.2139e-07	0.0385	nuclear division	1
GO:0007059	BP	2.03	1.5684e-07	0.0294	chromosome segregation	1
GO:1903426	BP	2.82	2.8296e-07	0.0159	regulation of reactive oxygen species biosynthetic process	0
GO:1903409	BP	2.43	4.8405e-07	0.0204	reactive oxygen species biosynthetic process	0
GO:0051276	BP	1.18	6.9182e-07	0.0691	chromosome organization	0
GO:0006974	BP	1.28	7.1844e-07	0.06	cellular response to DNA damage stimulus	1
GO:0009266	BP	0.93	1.107e-06	0.1008	response to temperature stimulus	0
GO:0006950	BP	0.49	1.1382e-06	0.2775	response to stress	0
GO:0009416	BP	0.87	1.2907e-06	0.111	response to light stimulus	0
GO:0006281	BP	1.31	1.5004e-06	0.0555	DNA repair	1
GO:0009639	BP	1.37	2.0012e-06	0.051	response to red or far red light	0
GO:0090333	BP	2.58	2.1223e-06	0.017	regulation of stomatal closure	1
GO:0080158	BP	2.84	4.6417e-06	0.0136	chloroplast ribulose bisphosphate carboxylase complex biogenesis	1
GO:0030104	BP	2.61	5.616e-06	0.0159	water homeostasis	1
GO:0044699	BP	0.27	6.7854e-06	0.5198	single-organism process	0
GO:0016043	BP	0.54	7.9294e-06	0.2152	cellular component organization	0
GO:0048285	BP	1.49	9.0393e-06	0.0408	organelle fission	0
GO:0098813	BP	1.93	1.0588e-05	0.026	nuclear chromosome segregation	0
GO:0009628	BP	0.53	1.2957e-05	0.2163	response to abiotic stimulus	0
GO:0006310	BP	1.64	2.0859e-05	0.0328	DNA recombination	1
GO:0000226	BP	1.82	2.5619e-05	0.0272	microtubule cytoskeleton organization	1
GO:0000819	BP	2.31	2.6181e-05	0.0181	sister chromatid segregation	1
GO:0000725	BP	2.14	2.9986e-05	0.0204	recombinational repair	1
GO:0006323	BP	2.31	7.3125e-05	0.017	DNA packaging	1
GO:0000724	BP	2.14	8.2877e-05	0.0193	double-strand break repair via homologous recombination	0
GO:0006302	BP	1.81	0.00012012	0.0249	double-strand break repair	0
GO:0009750	BP	2.26	0.00013119	0.017	response to fructose	1
GO:0044237	BP	0.25	0.00016722	0.5153	cellular metabolic process	0
GO:0009269	BP	2.21	0.000228	0.017	response to desiccation	1
GO:0051321	BP	1.54	0.00034544	0.0306	meiotic cell cycle	1
GO:0006996	BP	0.61	0.00057571	0.1382	organelle organization	0
GO:1903046	BP	1.5	0.0010234	0.0294	meiotic cell cycle process	0
GO:0051726	BP	1.49	0.001851	0.0283	regulation of cell cycle	0
GO:0140013	BP	1.63	0.0026211	0.0238	meiotic nuclear division	0
GO:0009653	BP	0.68	0.0028905	0.1031	anatomical structure morphogenesis	1
GO:0006268	BP	3.26	0.0032053	0.0068	DNA unwinding involved in DNA replication	1
GO:0006084	BP	2.62	0.0041407	0.0102	acetyl-CoA metabolic process	1
GO:0051052	BP	1.65	0.0066485	0.0215	regulation of DNA metabolic process	1
GO:0033554	BP	0.67	0.0069601	0.0974	cellular response to stress	0
GO:0032886	BP	2.52	0.00928	0.0102	regulation of microtubule-based process	1
GO:0070507	BP	2.52	0.00928	0.0102	regulation of microtubule cytoskeleton organization	1
GO:0051301	BP	1.14	0.010495	0.0385	cell division	1
GO:0090332	BP	1.77	0.012303	0.0181	stomatal closure	0
GO:0006333	BP	2.09	0.013371	0.0136	chromatin assembly or disassembly	1
GO:0008152	BP	0.17	0.013383	0.59	metabolic process	0
GO:1902589	BP	1.15	0.016014	0.0362	single-organism organelle organization	0
GO:0009644	BP	1.3	0.016179	0.0294	response to high light intensity	1
GO:0030261	BP	3.04	0.020108	0.0068	chromosome condensation	1
GO:0009642	BP	1.09	0.021923	0.0385	response to light intensity	0
GO:0007018	BP	1.71	0.023008	0.0181	microtubule-based movement	1
GO:0000281	BP	1.57	0.02751	0.0204	mitotic cytokinesis	0
GO:0009735	BP	0.93	0.029165	0.0487	response to cytokinin	1
GO:0007076	BP	3.26	0.030855	0.0057	mitotic chromosome condensation	1
GO:0009746	BP	1.55	0.03551	0.0204	response to hexose	0
GO:0006637	BP	2.34	0.036224	0.0102	acyl-CoA metabolic process	0
GO:0035383	BP	2.34	0.036224	0.0102	thioester metabolic process	0
GO:0140014	BP	1.87	0.038351	0.0147	mitotic nuclear division	0
GO:0000070	BP	2.19	0.03922	0.0113	mitotic sister chromatid segregation	0
GO:2000377	BP	1.71	0.042397	0.017	regulation of reactive oxygen species metabolic process	0
GO:0009579	CC	1.57	1.8686e-34	0.1653	thylakoid	1
GO:0044434	CC	1.1	1.3494e-32	0.2707	chloroplast part	1
GO:0044435	CC	1.07	2.0596e-31	0.2718	plastid part	0
GO:0009570	CC	1.34	1.7664e-30	0.1903	chloroplast stroma	1
GO:0009532	CC	1.31	1.3695e-29	0.1914	plastid stroma	0
GO:0009534	CC	1.6	2.1473e-29	0.1382	chloroplast thylakoid	1
GO:0031976	CC	1.58	1.1376e-28	0.1382	plastid thylakoid	0
GO:0009535	CC	1.64	2.5604e-24	0.1121	chloroplast thylakoid membrane	1
GO:0034357	CC	1.58	2.839e-24	0.1189	photosynthetic membrane	0
GO:0042651	CC	1.57	9.2213e-24	0.1178	thylakoid membrane	0
GO:0055035	CC	1.6	9.9673e-24	0.1133	plastid thylakoid membrane	0
GO:0009521	CC	2.8	2.5008e-23	0.0419	photosystem	1
GO:0044436	CC	1.53	5.2215e-23	0.1189	thylakoid part	0
GO:0009526	CC	1.22	5.9344e-21	0.1586	plastid envelope	1
GO:0009941	CC	1.22	1.189e-20	0.1552	chloroplast envelope	1
GO:0048046	CC	1.51	9.8255e-20	0.1053	apoplast	1
GO:0005576	CC	1.42	1.3379e-18	0.111	extracellular region	0
GO:0044446	CC	0.54	7.7466e-18	0.4405	intracellular organelle part	0
GO:0009507	CC	0.67	8.1376e-18	0.3341	chloroplast	0
GO:0044422	CC	0.54	8.3674e-18	0.4405	organelle part	0
GO:0009522	CC	3.04	9.7038e-18	0.0272	photosystem I	1
GO:0009536	CC	0.65	1.7948e-17	0.3431	plastid	0
GO:0009523	CC	2.81	9.157e-17	0.0306	photosystem II	1
GO:0044427	CC	2.02	1.1409e-16	0.0555	chromosomal part	1
GO:0031984	CC	1.01	1.5396e-15	0.1631	organelle subcompartment	0
GO:0005694	CC	1.77	1.9652e-15	0.0646	chromosome	0
GO:0032993	CC	2.72	9.3154e-14	0.0272	protein-DNA complex	1
GO:0044815	CC	2.81	1.7303e-13	0.0249	DNA packaging complex	1
GO:0031967	CC	0.9	4.559e-13	0.1687	organelle envelope	0
GO:0031975	CC	0.9	5.1232e-13	0.1687	envelope	0
GO:0000786	CC	2.77	8.7747e-12	0.0227	nucleosome	0
GO:0005874	CC	2.17	3.4208e-11	0.034	microtubule	1
GO:0098807	CC	2.84	4.487e-11	0.0204	chloroplast thylakoid membrane protein complex	1
GO:0009503	CC	3.08	6.4452e-11	0.017	thylakoid light-harvesting complex	1
GO:0009517	CC	3.08	6.4452e-11	0.017	PSII associated light-harvesting complex II	1
GO:0030076	CC	3.08	6.4452e-11	0.017	light-harvesting complex	1
GO:0099080	CC	2	5.4486e-10	0.0351	supramolecular complex	0
GO:0099081	CC	2	1.4711e-09	0.034	supramolecular polymer	0
GO:0099512	CC	2	1.4711e-09	0.034	supramolecular fiber	0
GO:0099513	CC	2	1.4711e-09	0.034	polymeric cytoskeletal fiber	0
GO:0010287	CC	1.95	1.9036e-09	0.0351	plastoglobule	1
GO:0043228	CC	0.75	8.7405e-09	0.1619	non-membrane-bounded organelle	0
GO:0043232	CC	0.75	8.7405e-09	0.1619	intracellular non-membrane-bounded organelle	0
GO:0031977	CC	1.86	2.0022e-07	0.0306	thylakoid lumen	1
GO:0015630	CC	1.59	4.209e-07	0.0385	microtubule cytoskeleton	0
GO:0016020	CC	0.34	1.9395e-06	0.393	membrane	0
GO:0000785	CC	1.82	3.4982e-06	0.0272	chromatin	0
GO:0071944	CC	0.47	1.5969e-05	0.231	cell periphery	1
GO:0044430	CC	1.37	2.0102e-05	0.0396	cytoskeletal part	0
GO:0005856	CC	1.33	2.5373e-05	0.0408	cytoskeleton	0
GO:0030863	CC	2.52	2.8374e-05	0.0136	cortical cytoskeleton	1
GO:0055028	CC	2.63	3.355e-05	0.0125	cortical microtubule	1
GO:0032991	CC	0.5	4.1344e-05	0.1971	macromolecular complex	0
GO:0042555	CC	3.26	4.5418e-05	0.0079	MCM complex	1
GO:0044464	CC	0.15	7.669e-05	0.7214	cell part	0
GO:0005881	CC	2.55	7.7357e-05	0.0125	cytoplasmic microtubule	0
GO:0005623	CC	0.15	7.9583e-05	0.7214	cell	0
GO:0043234	CC	0.66	9.9073e-05	0.1189	protein complex	0
GO:0030981	CC	2.47	0.00016474	0.0125	cortical microtubule cytoskeleton	0
GO:0010319	CC	1.81	0.00025637	0.0204	stromule	1
GO:0043229	CC	0.18	0.00054309	0.6082	intracellular organelle	0
GO:0043226	CC	0.18	0.00056119	0.6082	organelle	0
GO:0098796	CC	0.97	0.00057208	0.0544	membrane protein complex	0
GO:0000808	CC	3.26	0.0042131	0.0057	origin recognition complex	1
GO:0009524	CC	1.67	0.0042266	0.0181	phragmoplast	1
GO:0009654	CC	2.34	0.0049462	0.0102	photosystem II oxygen evolving complex	0
GO:0009543	CC	1.87	0.0052366	0.0147	chloroplast thylakoid lumen	1
GO:0031978	CC	1.87	0.0052366	0.0147	plastid thylakoid lumen	1
GO:0005618	CC	0.68	0.0091214	0.0747	cell wall	1
GO:0030312	CC	0.68	0.0091214	0.0747	external encapsulating structure	1
GO:0005622	CC	0.13	0.010177	0.6659	intracellular	0
GO:0005938	CC	1.79	0.010485	0.0147	cell cortex	0
GO:0099568	CC	1.79	0.010485	0.0147	cytoplasmic region	0
GO:0044424	CC	0.13	0.013556	0.6614	intracellular part	0
GO:0044448	CC	1.84	0.013744	0.0136	cell cortex part	0
GO:0000793	CC	2.06	0.013961	0.0113	condensed chromosome	1
GO:0005876	CC	2.35	0.014091	0.0091	spindle microtubule	1
GO:0005819	CC	1.58	0.017806	0.017	spindle	0
GO:0005886	CC	0.37	0.020353	0.1801	plasma membrane	0
GO:0043227	CC	0.15	0.021963	0.573	membrane-bounded organelle	0
GO:0005657	CC	3	0.022653	0.0057	replication fork	1
GO:0043231	CC	0.15	0.023071	0.5696	intracellular membrane-bounded organelle	0
GO:0009512	CC	3.26	0.040516	0.0045	cytochrome b6f complex	1

### Sheet: gun1_spec_vs_control_up
Identifier	Type	Log2-Enrichment Fold	P-Value	Subset Ratio	Description	Best Hierarchical
GO:0005777	CC	1.28	0.013931	0.0489	peroxisome	1
GO:0042579	CC	1.28	0.013931	0.0489	microbody	1

### Sheet: gun1_spec_vs_control_down
Identifier	Type	Log2-Enrichment Fold	P-Value	Subset Ratio	Description	Best Hierarchical
GO:0019904	MF	2.83	3.4197e-19	0.0416	protein domain specific binding	1
GO:0008017	MF	2.31	9.2527e-09	0.0293	microtubule binding	1
GO:0016168	MF	3.01	1.3343e-08	0.0183	chlorophyll binding	1
GO:0015631	MF	2.07	2.1394e-07	0.0306	tubulin binding	0
GO:0008092	MF	1.8	1.1293e-06	0.0355	cytoskeletal protein binding	0
GO:0046982	MF	1.9	2.5516e-05	0.0269	protein heterodimerization activity	1
GO:0005515	MF	0.32	0.00016883	0.3851	protein binding	0
GO:0003777	MF	2.16	0.00030608	0.0183	microtubule motor activity	1
GO:0003774	MF	2.01	0.0013635	0.0183	motor activity	0
GO:0008187	MF	2.67	0.002355	0.011	poly-pyrimidine tract binding	1
GO:0008266	MF	2.67	0.002355	0.011	poly(U) RNA binding	1
GO:0003677	MF	0.64	0.012952	0.0966	DNA binding	1
GO:0005507	MF	1.2	0.019853	0.033	copper ion binding	1
GO:0036094	MF	0.41	0.021972	0.1834	small molecule binding	1
GO:0003678	MF	2.21	0.046532	0.011	DNA helicase activity	1
GO:0005524	MF	0.49	0.046567	0.1296	ATP binding	1
GO:0006260	BP	2.82	9.8721e-28	0.0599	DNA replication	1
GO:0015979	BP	2.14	2.0106e-23	0.0819	photosynthesis	1
GO:0007049	BP	1.77	1.4096e-17	0.0868	cell cycle	1
GO:0006259	BP	1.58	2.2215e-17	0.1027	DNA metabolic process	0
GO:0022402	BP	1.86	3.7542e-17	0.0782	cell cycle process	1
GO:0000278	BP	2.29	3.9691e-17	0.055	mitotic cell cycle	1
GO:0006261	BP	2.84	2.0333e-16	0.0367	DNA-dependent DNA replication	1
GO:1903047	BP	2.29	6.9571e-15	0.0489	mitotic cell cycle process	0
GO:0019684	BP	2.15	2.2608e-14	0.0526	photosynthesis, light reaction	1
GO:0009768	BP	3.46	5.3919e-14	0.022	photosynthesis, light harvesting in photosystem I	1
GO:0009765	BP	2.84	1.1572e-12	0.0293	photosynthesis, light harvesting	0
GO:0009645	BP	3.13	6.8471e-12	0.0232	response to low light intensity stimulus	1
GO:0009409	BP	1.37	9.2404e-12	0.0929	response to cold	1
GO:0006996	BP	0.99	6.1057e-11	0.1479	organelle organization	1
GO:0006270	BP	3.64	6.1098e-11	0.0159	DNA replication initiation	1
GO:0071103	BP	2.51	6.8672e-11	0.0318	DNA conformation change	1
GO:0009987	BP	0.31	1.0452e-10	0.6443	cellular process	0
GO:0051276	BP	1.49	1.351e-10	0.0746	chromosome organization	0
GO:0010218	BP	2.3	5.5628e-10	0.0342	response to far red light	1
GO:0009637	BP	2.16	6.6376e-10	0.0379	response to blue light	1
GO:0044763	BP	0.5	1.1519e-09	0.3667	single-organism cellular process	0
GO:0006091	BP	1.5	1.3969e-09	0.0672	generation of precursor metabolites and energy	0
GO:0009769	BP	3.45	2.0979e-09	0.0159	photosynthesis, light harvesting in photosystem II	1
GO:1903428	BP	3.45	2.0979e-09	0.0159	positive regulation of reactive oxygen species biosynthetic process	1
GO:1903426	BP	3.3	2.7493e-09	0.0171	regulation of reactive oxygen species biosynthetic process	0
GO:2000379	BP	3.3	2.7493e-09	0.0171	positive regulation of reactive oxygen species metabolic process	0
GO:0048285	BP	1.89	4.2574e-09	0.044	organelle fission	1
GO:0071840	BP	0.65	1.0151e-08	0.2384	cellular component organization or biogenesis	0
GO:0009314	BP	1.03	1.7714e-08	0.1137	response to radiation	0
GO:0010114	BP	2.11	2.4301e-08	0.0342	response to red light	1
GO:0000819	BP	2.83	2.4687e-08	0.0208	sister chromatid segregation	1
GO:0009735	BP	1.48	2.8331e-08	0.0611	response to cytokinin	1
GO:0051726	BP	2.09	3.3054e-08	0.0342	regulation of cell cycle	1
GO:0007017	BP	1.83	3.3109e-08	0.0428	microtubule-based process	1
GO:0009628	BP	0.66	3.3165e-08	0.2237	response to abiotic stimulus	0
GO:0009266	BP	1.06	3.3166e-08	0.1051	response to temperature stimulus	0
GO:0016043	BP	0.67	5.6065e-08	0.2139	cellular component organization	0
GO:0006323	BP	2.74	8.7459e-08	0.0208	DNA packaging	1
GO:0000280	BP	1.95	9.7472e-08	0.0367	nuclear division	1
GO:0009416	BP	0.99	3.2818e-07	0.1076	response to light stimulus	0
GO:0007059	BP	2.16	7.6443e-07	0.0281	chromosome segregation	0
GO:0010564	BP	2.38	1.4114e-06	0.0232	regulation of cell cycle process	1
GO:0050896	BP	0.39	1.4143e-06	0.3949	response to stimulus	0
GO:0006950	BP	0.47	1.3339e-05	0.2848	response to stress	0
GO:1903409	BP	2.52	1.7973e-05	0.0183	reactive oxygen species biosynthetic process	0
GO:0090333	BP	2.74	1.815e-05	0.0159	regulation of stomatal closure	1
GO:0006333	BP	2.6	2.5091e-05	0.0171	chromatin assembly or disassembly	1
GO:0009750	BP	2.6	2.5091e-05	0.0171	response to fructose	1
GO:0006302	BP	2.09	2.7535e-05	0.0244	double-strand break repair	1
GO:0098813	BP	2.02	6.6078e-05	0.0244	nuclear chromosome segregation	0
GO:0000724	BP	2.4	6.8097e-05	0.0183	double-strand break repair via homologous recombination	1
GO:1902589	BP	1.55	6.894e-05	0.0379	single-organism organelle organization	0
GO:0009058	BP	0.44	7.0416e-05	0.2885	biosynthetic process	0
GO:0080158	BP	2.88	7.3289e-05	0.0134	chloroplast ribulose bisphosphate carboxylase complex biogenesis	1
GO:0000725	BP	2.33	0.00015199	0.0183	recombinational repair	0
GO:0009269	BP	2.33	0.00015199	0.0183	response to desiccation	1
GO:0000281	BP	1.99	0.00020862	0.0232	mitotic cytokinesis	0
GO:0030104	BP	2.49	0.0002456	0.0159	water homeostasis	1
GO:0006268	BP	3.74	0.00039379	0.0073	DNA unwinding involved in DNA replication	1
GO:0000226	BP	1.93	0.00045986	0.0232	microtubule cytoskeleton organization	1
GO:0000910	BP	1.93	0.00045986	0.0232	cytokinesis	0
GO:0061640	BP	1.93	0.00045986	0.0232	cytoskeleton-dependent cytokinesis	0
GO:0009639	BP	1.31	0.00047658	0.044	response to red or far red light	0
GO:0000911	BP	2.05	0.00051667	0.0208	cytokinesis by cell plate formation	0
GO:0006974	BP	1.23	0.00064501	0.0477	cellular response to DNA damage stimulus	0
GO:0009746	BP	1.96	0.00065067	0.022	response to hexose	0
GO:0006779	BP	2.02	0.00068743	0.0208	porphyrin-containing compound biosynthetic process	1
GO:0006310	BP	1.68	0.00070349	0.0281	DNA recombination	0
GO:0045786	BP	2.62	0.00080175	0.0134	negative regulation of cell cycle	1
GO:0140014	BP	2.36	0.00087847	0.0159	mitotic nuclear division	1
GO:0032506	BP	2	0.00090766	0.0208	cytokinetic process	0
GO:1902410	BP	2	0.00090766	0.0208	mitotic cytokinetic process	0
GO:0006281	BP	1.26	0.0010073	0.044	DNA repair	0
GO:0007062	BP	2.74	0.0010116	0.0122	sister chromatid cohesion	0
GO:0034284	BP	1.91	0.0010882	0.022	response to monosaccharide	0
GO:0044237	BP	0.25	0.0012626	0.4914	cellular metabolic process	0
GO:0044786	BP	2.32	0.0012947	0.0159	cell cycle DNA replication	0
GO:0009743	BP	1.43	0.0017135	0.0342	response to carbohydrate	0
GO:0009642	BP	1.3	0.0017354	0.0403	response to light intensity	0
GO:0000070	BP	2.67	0.0017887	0.0122	mitotic sister chromatid segregation	0
GO:0033014	BP	1.93	0.0020021	0.0208	tetrapyrrole biosynthetic process	0
GO:0031497	BP	2.5	0.002129	0.0134	chromatin assembly	0
GO:0051052	BP	1.9	0.0025718	0.0208	regulation of DNA metabolic process	1
GO:0006084	BP	2.94	0.0040895	0.0098	acetyl-CoA metabolic process	1
GO:0007346	BP	2.29	0.0045561	0.0147	regulation of mitotic cell cycle	0
GO:0007018	BP	1.98	0.0052008	0.0183	microtubule-based movement	1
GO:0065004	BP	2.16	0.005245	0.0159	protein-DNA complex assembly	1
GO:0007076	BP	3.74	0.0053092	0.0061	mitotic chromosome condensation	1
GO:0044699	BP	0.23	0.0055661	0.4951	single-organism process	0
GO:0009725	BP	0.56	0.0062858	0.1443	response to hormone	0
GO:0006085	BP	3.09	0.0070786	0.0086	acetyl-CoA biosynthetic process	1
GO:0010948	BP	2.84	0.008115	0.0098	negative regulation of cell cycle process	1
GO:0032886	BP	2.84	0.008115	0.0098	regulation of microtubule-based process	1
GO:0070507	BP	2.84	0.008115	0.0098	regulation of microtubule cytoskeleton organization	1
GO:0009719	BP	0.55	0.0092158	0.1443	response to endogenous stimulus	0
GO:0030261	BP	3.33	0.0094531	0.0073	chromosome condensation	0
GO:0051301	BP	1.28	0.0096712	0.0355	cell division	0
GO:0071824	BP	2.09	0.0097633	0.0159	protein-DNA complex subunit organization	0
GO:2000377	BP	1.9	0.011223	0.0183	regulation of reactive oxygen species metabolic process	0
GO:0051321	BP	1.54	0.012136	0.0257	meiotic cell cycle	0
GO:1901576	BP	0.37	0.01217	0.2604	organic substance biosynthetic process	0
GO:0009644	BP	1.45	0.013081	0.0281	response to high light intensity	1
GO:0009934	BP	2.74	0.01503	0.0098	regulation of meristem structural organization	1
GO:0008152	BP	0.18	0.015651	0.588	metabolic process	0
GO:0035384	BP	2.97	0.015731	0.0086	thioester biosynthetic process	0
GO:0071616	BP	2.97	0.015731	0.0086	acyl-CoA biosynthetic process	0
GO:0044085	BP	0.65	0.017378	0.1027	cellular component biogenesis	0
GO:0006928	BP	1.84	0.01809	0.0183	movement of cell or subcellular component	0
GO:0042023	BP	2.2	0.022448	0.0134	DNA endoreduplication	0
GO:0007010	BP	1.4	0.023457	0.0281	cytoskeleton organization	0
GO:0006637	BP	2.66	0.026289	0.0098	acyl-CoA metabolic process	0
GO:0032392	BP	2.66	0.026289	0.0098	DNA geometric change	0
GO:0032508	BP	2.66	0.026289	0.0098	DNA duplex unwinding	0
GO:0035383	BP	2.66	0.026289	0.0098	thioester metabolic process	0
GO:0140013	BP	1.66	0.028055	0.0208	meiotic nuclear division	0
GO:0006275	BP	2.46	0.029272	0.011	regulation of DNA replication	0
GO:0045787	BP	2.46	0.029272	0.011	positive regulation of cell cycle	1
GO:1903046	BP	1.48	0.035789	0.0244	meiotic cell cycle process	0
GO:0051186	BP	0.97	0.035944	0.0489	cofactor metabolic process	0
GO:0042592	BP	0.89	0.04006	0.0562	homeostatic process	0
GO:0006778	BP	1.52	0.040337	0.0232	porphyrin-containing compound metabolic process	0
GO:0070271	BP	1.04	0.04416	0.0428	protein complex biogenesis	0
GO:0006334	BP	2.39	0.044534	0.011	nucleosome assembly	0
GO:0033043	BP	1.41	0.048761	0.0257	regulation of organelle organization	0
GO:0044434	CC	1.69	5.6947e-78	0.3362	chloroplast part	1
GO:0044435	CC	1.67	2.9372e-76	0.3374	plastid part	0
GO:0009532	CC	1.92	8.0031e-65	0.2396	plastid stroma	1
GO:0009570	CC	1.94	1.4053e-64	0.2359	chloroplast stroma	1
GO:0009579	CC	2.13	2.5982e-64	0.2042	thylakoid	1
GO:0009507	CC	1.22	1.3143e-57	0.4071	chloroplast	0
GO:0009536	CC	1.17	2.0323e-55	0.4132	plastid	0
GO:0044446	CC	0.97	4.0276e-53	0.5037	intracellular organelle part	0
GO:0044422	CC	0.96	5.5369e-53	0.5037	organelle part	0
GO:0009534	CC	2.12	1.5929e-51	0.1675	chloroplast thylakoid	0
GO:0009526	CC	1.86	8.4856e-51	0.2029	plastid envelope	1
GO:0031976	CC	2.1	1.0983e-50	0.1675	plastid thylakoid	0
GO:0009941	CC	1.86	3.7265e-49	0.1968	chloroplast envelope	1
GO:0009535	CC	2.13	2.5497e-41	0.1357	chloroplast thylakoid membrane	1
GO:0034357	CC	2.06	6.5567e-41	0.1418	photosynthetic membrane	0
GO:0042651	CC	2.05	3.0728e-40	0.1406	thylakoid membrane	0
GO:0055035	CC	2.09	6.1741e-40	0.1357	plastid thylakoid membrane	0
GO:0044436	CC	2.01	2.2938e-39	0.1418	thylakoid part	0
GO:0031967	CC	1.49	1.2584e-36	0.2115	organelle envelope	0
GO:0031975	CC	1.49	1.4906e-36	0.2115	envelope	0
GO:0031984	CC	1.47	1.2638e-31	0.1895	organelle subcompartment	0
GO:0043229	CC	0.48	1.1224e-25	0.6504	intracellular organelle	0
GO:0043226	CC	0.48	1.1911e-25	0.6504	organelle	0
GO:0044464	CC	0.38	8.0121e-25	0.7457	cell part	0
GO:0005623	CC	0.38	8.4832e-25	0.7457	cell	0
GO:0044427	CC	2.42	1.7481e-23	0.0648	chromosomal part	1
GO:0005694	CC	2.18	8.9827e-23	0.0746	chromosome	0
GO:0009521	CC	3.02	3.4803e-22	0.0416	photosystem	1
GO:0048046	CC	1.64	5.7506e-22	0.1149	apoplast	1
GO:0005622	CC	0.4	5.9082e-22	0.6956	intracellular	0
GO:0044424	CC	0.4	9.8474e-22	0.6919	intracellular part	0
GO:0043231	CC	0.46	1.4619e-21	0.6149	intracellular membrane-bounded organelle	0
GO:0043227	CC	0.46	1.5623e-21	0.6174	membrane-bounded organelle	0
GO:0005737	CC	0.46	6.804e-21	0.6076	cytoplasm	0
GO:0005576	CC	1.44	2.4135e-19	0.1259	extracellular region	0
GO:0044444	CC	0.46	8.5993e-19	0.5746	cytoplasmic part	0
GO:0009522	CC	3.36	3.5996e-18	0.0281	photosystem I	1
GO:0043228	CC	1.13	3.9455e-18	0.176	non-membrane-bounded organelle	0
GO:0043232	CC	1.13	3.9455e-18	0.176	intracellular non-membrane-bounded organelle	0
GO:0009523	CC	3.01	4.0982e-15	0.0293	photosystem II	0
GO:0044815	CC	3.01	4.0982e-15	0.0293	DNA packaging complex	1
GO:0005874	CC	2.59	5.217e-15	0.0379	microtubule	1
GO:0032993	CC	2.9	1.1111e-14	0.0306	protein-DNA complex	1
GO:0099080	CC	2.44	6.3441e-14	0.0391	supramolecular complex	0
GO:0010319	CC	2.74	8.0331e-14	0.0318	stromule	1
GO:0099081	CC	2.43	2.3091e-13	0.0379	supramolecular polymer	0
GO:0099512	CC	2.43	2.3091e-13	0.0379	supramolecular fiber	0
GO:0099513	CC	2.43	2.3091e-13	0.0379	polymeric cytoskeletal fiber	0
GO:0000786	CC	2.96	2.7363e-13	0.0269	nucleosome	0
GO:0098807	CC	3.27	4.114e-13	0.022	chloroplast thylakoid membrane protein complex	1
GO:0009503	CC	3.56	4.3277e-13	0.0183	thylakoid light-harvesting complex	1
GO:0009517	CC	3.56	4.3277e-13	0.0183	PSII associated light-harvesting complex II	1
GO:0030076	CC	3.56	4.3277e-13	0.0183	light-harvesting complex	1
GO:0010287	CC	2.29	5.8594e-12	0.0379	plastoglobule	1
GO:0032991	CC	0.8	2.0723e-11	0.2029	macromolecular complex	0
GO:0016020	CC	0.48	4.4849e-11	0.401	membrane	0
GO:0031977	CC	2.21	1.1987e-09	0.033	thylakoid lumen	1
GO:0015630	CC	1.92	2.9997e-09	0.0403	microtubule cytoskeleton	0
GO:0000785	CC	2.09	2.7934e-08	0.0318	chromatin	0
GO:0044430	CC	1.74	2.8362e-08	0.0428	cytoskeletal part	0
GO:0005856	CC	1.71	3.5054e-08	0.044	cytoskeleton	0
GO:0043234	CC	0.85	2.1466e-06	0.1137	protein complex	0
GO:0042555	CC	3.74	4.2539e-06	0.0086	MCM complex	1
GO:0055028	CC	2.98	1.9541e-05	0.0122	cortical microtubule	1
GO:0030863	CC	2.81	2.0786e-05	0.0134	cortical cytoskeleton	0
GO:0009543	CC	2.42	2.358e-05	0.0171	chloroplast thylakoid lumen	1
GO:0031978	CC	2.42	2.358e-05	0.0171	plastid thylakoid lumen	1
GO:0005881	CC	2.9	4.0724e-05	0.0122	cytoplasmic microtubule	0
GO:0030981	CC	2.82	7.9627e-05	0.0122	cortical microtubule cytoskeleton	0
GO:0000793	CC	2.5	0.00031043	0.0134	condensed chromosome	1
GO:0005819	CC	2.07	0.00032696	0.0183	spindle	1
GO:0005938	CC	2.24	0.00039089	0.0159	cell cortex	0
GO:0099568	CC	2.24	0.00039089	0.0159	cytoplasmic region	0
GO:0009524	CC	2.04	0.00043656	0.0183	phragmoplast	1
GO:0009654	CC	2.74	0.00056714	0.011	photosystem II oxygen evolving complex	0
GO:0000808	CC	3.74	0.00077411	0.0061	origin recognition complex	1
GO:0098796	CC	1.04	0.0010113	0.0513	membrane protein complex	0
GO:0005876	CC	2.84	0.0011832	0.0098	spindle microtubule	1
GO:0030915	CC	3.33	0.0013783	0.0073	Smc5-Smc6 complex	1
GO:0044448	CC	2.16	0.0045472	0.0134	cell cortex part	0
GO:0000775	CC	2.5	0.010219	0.0098	chromosome, centromeric region	1
GO:0010005	CC	3.26	0.013935	0.0061	cortical microtubule, transverse to long axis	1
GO:0000347	CC	2.87	0.018051	0.0073	THO complex	1
GO:0071944	CC	0.36	0.020085	0.209	cell periphery	0
GO:0019898	CC	1.78	0.033463	0.0147	extrinsic component of membrane	1

### Sheet: gun1_vs_wt_spec_up
Identifier	Type	Log2-Enrichment Fold	P-Value	Subset Ratio	Description	Best Hierarchical
GO:0080158	BP	3.84	2.9602e-05	0.027	chloroplast ribulose bisphosphate carboxylase complex biogenesis	1
GO:0009637	BP	2.22	0.0017615	0.0473	response to blue light	1
GO:0010218	BP	2.21	0.025621	0.0372	response to far red light	1
GO:0005576	CC	1.19	0.0046726	0.0946	extracellular region	1
GO:0055035	CC	1.24	0.0051397	0.0878	plastid thylakoid membrane	1
GO:0031977	CC	2.15	0.0052986	0.0372	thylakoid lumen	1
GO:0042651	CC	1.2	0.0057237	0.0912	thylakoid membrane	0
GO:0034357	CC	1.19	0.0060161	0.0912	photosynthetic membrane	0
GO:0044436	CC	1.15	0.010233	0.0912	thylakoid part	0
GO:0048046	CC	1.19	0.011551	0.0845	apoplast	1
GO:0009535	CC	1.17	0.020903	0.0811	chloroplast thylakoid membrane	0
GO:0005618	CC	1.02	0.031554	0.0946	cell wall	1
GO:0030312	CC	1.02	0.031554	0.0946	external encapsulating structure	1

### Sheet: gun1_vs_wt_spec_down
Identifier	Type	Log2-Enrichment Fold	P-Value	Subset Ratio	Description	Best Hierarchical
GO:0009579	CC	1.27	5.7103e-06	0.1341	thylakoid	1
GO:0016021	CC	1.08	0.00014349	0.1372	integral component of membrane	1
GO:0031224	CC	1.04	0.00014537	0.1463	intrinsic component of membrane	0
GO:0005773	CC	0.86	0.0021727	0.1555	vacuole	1
GO:0044425	CC	0.74	0.0042719	0.1799	membrane part	0
GO:0010287	CC	2.01	0.0063941	0.0366	plastoglobule	1
GO:0009507	CC	0.5	0.0094474	0.2957	chloroplast	0
GO:0009534	CC	1.05	0.010872	0.0945	chloroplast thylakoid	0
GO:0044434	CC	0.65	0.011489	0.1982	chloroplast part	0
GO:0031976	CC	1.03	0.014299	0.0945	plastid thylakoid	0
GO:0009536	CC	0.47	0.016739	0.3018	plastid	0
GO:0044435	CC	0.62	0.021279	0.1982	plastid part	0
GO:0044436	CC	1.05	0.024462	0.0854	thylakoid part	0
GO:0042651	CC	1.05	0.03252	0.0823	thylakoid membrane	0
GO:0034357	CC	1.05	0.034042	0.0823	photosynthetic membrane	0
GO:0009535	CC	1.08	0.041462	0.0762	chloroplast thylakoid membrane	0
GO:0001101	BP	0.99	0.00045814	0.1677	response to acid chemical	1
GO:0009415	BP	1.43	0.0016103	0.0854	response to water	1
GO:0009414	BP	1.4	0.0034622	0.0823	response to water deprivation	0
GO:0006950	BP	0.59	0.0040982	0.2988	response to stress	0
GO:0010035	BP	0.89	0.0070072	0.1585	response to inorganic substance	0
GO:0009628	BP	0.67	0.0083199	0.2378	response to abiotic stimulus	0
GO:1901700	BP	0.75	0.020652	0.1829	response to oxygen-containing compound	0
